# Ergosterol-depleted clinical isolates of *Nakaseomyces glabratus* can develop multi-drug resistance without apparent fitness and virulence defects

**DOI:** 10.1101/2025.08.28.672802

**Authors:** Alexander M. Aldejohann, Nadja Thielemann, Aina Martinez Zurita, Christoph Müller, Tom Gräfenhan, Richard Kriz, Heimo Lagler, Isabell S. Behr, Nathalie Reus, Annika Schöninger, Grit Walther, Lena-Marie Mazan, Hannah Wilhelm, Birgit Willinger, Christina A. Cuomo, Oliver Kurzai, Ronny Martin

## Abstract

**Objectives:** *Nakaseomyces glabratus* (formerly *Candida glabrata*) is a leading cause of invasive candidiasis and rapidly develops antifungal drug resistance during treatment. An increasing number of clinical isolates shows reduced susceptibility to echinocandins and azoles, leaving amphotericin B (AMB) as a last therapeutic option. Resistance of *N. glabratus* to this drug is rare and its underlying mechanisms are still not fully understood. Here, we describe two independent multidrug resistant (MDR) bloodstream isolates displaying resistance to AMB and anidulafungin (ANF) as well as a reduced susceptibility to azoles.

**Methods:** Whole-genome sequencing and sterol profiling were performed on nine clinical *N. glabratus* isolates which were resistant to ANF and displayed resistance or low susceptibility to fluconazole (FLU) and AMB. The transcriptional response of reference strain CBS138 and an AMB^R^+ANF^R^ isolate was analyzed by RNA-seq. Furthermore, *PDR1* was deleted in the latter isolate to examine its influence on efflux pump gene expression. Additionally, fitness and virulence of the AMB^R^+ANF^R^ isolate were examined in growth assays and a *Galleria mellonella* infection model.

**Results:** Loss of function mutations in the genes *ERG3* and *ERG4* is linked to ergosterol depletion and AMB resistance. Ergosterol depletion also contributed to a Pdr1-mediated up-regulation of *ERG* and ABC transporter genes which was associated with low FLU susceptibility. The AMB^R^ isolates displayed no fitness defects and one of them was fully virulent in a *G. mellonella* infection model.

**Conclusions:** These findings demonstrate that ergosterol depletion in *N. glabratus* leads to AMB resistance without affecting fitness or virulence.
