## Supplemental Table S5 for "Ergosterol-depleted clinical isolates of *Nakaseomyces glabratus* can develop multi-drug resistance without apparent fitness and virulence defects"

### Sheet: Tabelle1
description	strain ID	Ergosta-5,8,22-trienol (lichesterol) m/z 363.5 RT 15.389	Cholesta-8,24-dienol (zymosterol) m/z 351 RT 15.473	Ergosta-8,22-dienol m/z 343.5 RT 15.797	Ergosta-5,7,22-trienol (ergosterol) m/z 363.6 RT 15.693	Ergosta-5,7,22,24(28)-tetraenol m/z 466.3 RT 15.960	Ergost-8-enol m/z 472.5 RT 16.229	Ergosta-8,24(28)-dienol (fecosterol) m/z 365.5 RT 16.147	Ergosta-7,22-dienol (5-dihydroergosterol) m/z 343.5 RT 15.917	Ergosta-7,22,24(28)-trienol m/z 343.7 RT 16.235	Ergosta-5,7-dienol m/z 365.5 RT 16.444	Ergosta-7,24(28)-dienol (episterol) m/z 343.5 RT 16.639	Ergost-7-enol m/z 472.5 RT 16.774	4,4,14-Trimethylcholesta-8,24-trienol (lanosterol) m/z 393.5 RT 17.100	4,4-Dimethylcholesta-8,24(28)-dienol (T-MAS) m/z 379 RT 17.246
reference	CBS138	0.2%	0.2%	0.0%	77.4%	0.1%	1.5%	0.1%	1.2%	0.0%	5.1%	3.8%	1.4%	8.0%	1.1%
FLUR	NRZ-2017-128	0.0%	0.3%	0.4%	39.2%	0.0%	0.7%	0.1%	21.7%	0.2%	8.8%	6.9%	14.6%	6.8%
FLUR	NRZ-2018-032	0.1%	0.2%	0.0%	75.1%	0.2%	0.1%	0.1%	1.0%	0.4%	4.7%	5.3%	1.3%	9.8%
ANFR/FLUR	NRZ-2017-099	0.0%	0.0%	1.0%	4.7%	0.0%	0.0%	0.1%	68.5%	0.0%	0.2%	6.2%	13.9%	5.1%	0.3%
ANFR/FLUR	NRZ-2018-172	0.0%	0.0%	0.9%	6.6%	0.0%	0.0%	0.1%	62.2%	0.0%	0.4%	4.2%	13.9%	9.1%	0.6%
AMBR/ANFR	NRZ-2016-252	0.0%	0.0%	0.0%	1.1%	0.0%	0.0%	0.2%	0.0%	83.9%	0.1%	13.4%	0.0%	1.1%	0.2%
AMBR/ANFR	NRZ-2016-150	0.0%	0.1%	0.0%	0.1%	0.0%	0.0%	0.4%	0.4%	73.9%	0.1%	22.4%	0.0%	2.4%
